# Neutrophils respond with pathogen-specific defenses during bacterial pneumonia

**DOI:** 10.1101/2025.04.17.649365

**Authors:** Riley M.F. Pihl, Kevyn R. Martins, Yewoo Lee, Lilly Patneaude, Lee J. Quinton, Joseph P. Mizgerd, Anna C. Belkina, Katrina E. Traber

## Abstract

Neutrophils have historically been envisioned as a homogenous population of short-lived innate immune cells that migrate to sites of infection, kill pathogens, and die. Recent work, including studies in pneumonia models, has shown that neutrophil transcriptomes reflect the environment from which they were isolated. We used high-parameter spectral flow cytometry to compare and contrast a wide array of surface proteins on neutrophils from different tissues, infections, host age, pathogen virulence, and across multiple time-points of pneumonia. Circulating and airspace neutrophils consistently differed, and surface protein phenotypes unique to each infection setting were identified, revealing tissue-specific and microbe-specific neutrophil plasticity. Phenotypic differences in circulating neutrophils from mice infected with different pathogens (*E. coli*, *S. pneumoniae*, *S. aureus*, and *P. aeruginosa*) identified, even in the absence of bacteremia. Neutrophil activation state was diminished with less virulent pathogens and host age. In the airspace, VISTA, CD200R, and PD-L1 were selectively high on BAL neutrophils (BALN) during *S. pneumoniae* infection, and we identified pro-degranulation-like (CD88^High^ VISTA^High^ PD-L1^+^ CD101^-^) neutrophils in *S. pneumoniae* and pro-phagocytosis-like (CD101^+^ CD18^Low^ PD-L1^-^) neutrophils in *E. coli* infections. Stimulation of VISTA with its ligand VISG-3 enhanced the neutrophil respiratory burst, degranulation, and killing of *S. pneumoniae* but not *E. coli*. We conclude that neutrophil cell surface protein expression depends on anatomic location and infection type, resulting in pathogen-specific neutrophil-mediated immune defense in discreet areas of the pneumonic lung.

**Graphical Abstract:** In brief, Pihl et al. have found that neutrophil cell surface phenotype varies drastically based on tissue, time post-infection, and infection. BALN from early infections have higher activation and maturation statuses, while blood neutrophils are more ‘migration primed,’ and late infections have more immune-suppressive and altered pathogen killing statuses. Neutrophil phenotype is skewed towards pro-phagocytosis associated marker expression on BALN from *E. coli*-infected mice while *S. pneumoniae* results in a pro-degranulation phenotype. In vitro BMN stimulation of VISTA with VSIG-3 results in degranulation, respiratory burst, and pathogen specific killing of *S. pneumoniae* but not *E. coli*.
