## Supplemental Table 1 for "Neutrophils respond with pathogen-specific defenses during bacterial pneumonia"

### Sheet: Supplemental Table 1
	Specificity	Aliases	Conjugate	Clone	Vendor	Catalog	Reagent Dilution (1:X)	Relative Function
	PD-L1	CD274, B7H1	BUV395	MIH5	BD	745616	100	Immune regulator
	dead cells		Live/Dead Blue				400	Dead cell removal
	IL6RA		BUV563	D7715A7	BD	741296	200	cytokine receptor
	CXCR4	CD184	BUV615	2B11	BD	752552	100	chemokine receptor
	CD74	DHLAG	BUV661	ln-1	BD	741572	200	antigen presentation
	CD66a	CEACAM1, BGP	BUV737	CC1	BD	750945	3200	Activation/migration/degranulation
	CD115	CSF1R	BUV805	T38-320	BD	748477	50	Maturation
	CXCR2	CD182. IL8RA	BV421	V48-2310	BD	566622	200	chemokine receptor
	CD45	PTPRC	BV480	30-F11	BD	566095	3200	Linneage
	CD62L	L-selectin	BV570	MEL-14	BL	104433	400	migration
	CCR2	CD192	BV605	SA203G11	BD	150615	50	chemokine receptor
	CD80	B7-1	BV650	16-10A1	BD	563687	400	antigen presentation
	VISTA	B7-H5, PD-H1	BV711	MIH64	BD	742724	50	Immune regulator
	CD16/32	FcRγIII/FcγII	BV786	24G2	BD	740851	800	antibody dependent cellular cytotoxicity
	CD177	HNA-2a	A488		R&D	FAB8186G	400	Activation/migration/degranulation
	CD11b	ITGAM	A532	M1/70	TF	58-0112-82	3200	Activation/migration/degranulation
	CD88	C5aR	PerCP-V700	REA1206	Mi	130-106-127	50	Complement/inflammation/pathogen killing
	IL10R		PE	1B1.3a	BL	112706	200	cytokine receptor
	SIRPa	CD172A	AF594	P84	BL	144020	400	Immune regulator
	I-A/I-E	MHC II	PE-Fire640	M5/114.15.2	BL	107664	1600	antigen presentation
	CD18	ITGB2	PE-Vio770		Mi	130-104-049	200	Activation/migration/degranulation
	CD101	IGSF2	APC	REA172	Mi	130-116-229	100	Maturation
	CD200R		APC-Vio770	REA850	Mi	130-112-533	50	Immune regulator
	Ly6G		APC-Fire810	RB6-8C5	BL	108470	3200	Linneage
					BD = Becton Dickson
					BL = Biolegend
					TF = Thermo Fischer
					Mi = Miltenyi
					R&D = R&D Systems
