## Supplemental Table 3 for "Neutrophils respond with pathogen-specific defenses during bacterial pneumonia"

### Sheet: Supplemental Table 4
	Specificity	Conjugate	Clone	Vendor	Catalog	Reagent Dilution (1:X)
	PD-L1	BUV395	MIH5	BD	745616	100
	CD11b	BUV615	M1/70	TF	366-0112-80	3200
	CD66a	BUV737	CC1	BD	750945	3200
	CXCR2	BV421	V48-2310	BD	566622	200
	CD14	BV605	Sa14-2	BL	123335	800
	VISTA	BV711	MIH64	BD	742724	50
	CD177	A488		R&D	FAB8186G	400
	CD88	PerCP-V700	REA1206	Mi	130-106-127	50
	CD63	PE	NVG-2	BL	143904	50
	dead cells	7-AAD		BL	420404	100
	CD200R	PE-Vio770	REA850	Mi	130-112-460	50
	CD101	APC	REA172	Mi	130-116-229	100
	Ly6G	APC-Fire810	RB6-8C5	BL	108470	3200
				BD = Becton Dickson
				BL = Biolegend
				TF = Thermo Fischer
				Mi = Miltenyi
				R&D = R&D Systems
